# Novel “*Candidatus* Endobugula” hosts and distinct microbiomes in the bryozoans from the White Sea

**DOI:** 10.64898/2026.09.15.751706

**Authors:** Anna M. Dukat, Egor S. Trubnikov, Evgeniy A. Bogdanov, Olga N. Kotenko, Andrey E. Vishnyakov, Mikhail S. Gelfand, Andrew N. Ostrovsky

## Abstract

Marine bryozoans harbor diverse microbial communities, but not much is known about specificity of bacterial symbionts towards different hosts. We identified potential symbionts and described overall microbial communities of three marine bryozoans, *Aquiloniella scabra, Rhamphostomella bilaminata* (Gymnolaemata: Cheilostomatida), and *Patinella verrucaria* (Stenolaemata: Cyclostomatida), revealing that each species maintains a distinct microbial assemblage that differs both from the surrounding environmental microbiome and from other hosts. Previously, the bryostatin-producing gammaproteobacterial genus “*Candidatus* Endobugula” was known from only two bryozoan species in the family Bugulidae. Here, we report its first detection in two more cheilostome bryozoans, *A. scabra* and *R. bilaminata*, expanding its known host range to two more families.
