## Supplementary Table 1 for "Novel “*Candidatus* Endobugula” hosts and distinct microbiomes in the bryozoans from the White Sea"

ASV_ID	Kingdom	Phylum	Class	Order	Family	Genus	A11	A12	A13	A21	A22	A23	A31	A32	A33	B11	B12	B21	B23	B31	B32	B33	P1	R11	R12	R13	R21	R22	R23	R31	R32	R33	S11	S12	S13	S23	S31	S32	S33	V11	V21
0364204f65f008d91cfb9d7b75490677	d__Bacteria	Proteobacteria	Gammaproteobacteria	Cellvibrionales	Cellvibrionaceae	Candidatus_Endobugula	0	0	0	0	0	0	0	0	0	0	0	0	0	0	0	0	0	0	0	0	0	0	0	0	0	0	0	0	0	0	0.0156	0	0	0	0.0288
07fa32dcb710aa358a83c3a1cdb249f9	d__Bacteria	Proteobacteria	Gammaproteobacteria	Cellvibrionales	Cellvibrionaceae	Candidatus_Endobugula	0.0386	0	0	0	0	0	0	0	0	0	0	0	0	0	0	0	0	0	0	0	0	0	0	0.0355	0	0	0	0.0251	0	0	0	0	0	0	0
3eab4a9a3169e751c7acd7b5adf1842a	d__Bacteria	Proteobacteria	Gammaproteobacteria	Cellvibrionales	Cellvibrionaceae	Candidatus_Endobugula	0	0	0	0	0	0	0	0	0	0	0.1115	0	0	0	0	0.0931	0	0	0	0	0	0	0	0	0	0	0	0	0	0	0	0	0	0	0
44cc17826fd7cbbd611d6ba70982a3e9	d__Bacteria	Proteobacteria	Gammaproteobacteria	Cellvibrionales	Cellvibrionaceae	Candidatus_Endobugula	0	0	0	0	0	0	0	0	0	0	0	0.2968	0	0	0	0.0372	0	0.3024	0.1634	0.2881	0.3907	0.3174	0.1912	0.6007	0.2974	1.9262	0	0	0	0	0	0	0	0	0
65741e6f203b09cf6bbe8a7944e71cb6	d__Bacteria	Proteobacteria	Gammaproteobacteria	Cellvibrionales	Cellvibrionaceae	Candidatus_Endobugula	0	0	0	0	0	0	0	0	0	0	0	0	0	0	0	0.0186	0	0	0	0	0	0	0	0	0	0	0	0	0	0	0.0677	0	0	0	0
86be5888dd2d3ab174b406bd0756ef62	d__Bacteria	Proteobacteria	Gammaproteobacteria	Cellvibrionales	Cellvibrionaceae	Candidatus_Endobugula	0.0836	0.1161	0.7527	0	0	0	0.5128	0	0	0	0	0	0	0	0	0	0	0	0	0	0	0	0	0	0.129	0.0838	0	0	0.0427	0	0	0	0	0.0269	0
908fd8303003e54b1d027d33153c2cda	d__Bacteria	Proteobacteria	Gammaproteobacteria	Cellvibrionales	Cellvibrionaceae	Candidatus_Endobugula	0.0321	0	0	0	0	0	0	0	0	0	0	0	0	0.0686	0	0	0	0	0	0.0466	0	0	0.0724	0	0	0	0	0	0	0	0	0	0	0	0
9be493e9aea5ea556ea35a3ff8fc61c8	d__Bacteria	Proteobacteria	Gammaproteobacteria	Cellvibrionales	Cellvibrionaceae	Candidatus_Endobugula	15.4127	36.0009	21.2943	0.6243	0.8651	0.8302	9.4839	24.4455	22.6234	0	0	0	0	0	0	0	0.0127	0	0	0	0	0	0	0	0	0	0.0668	0.0409	0	0	0	0	0	0	0
b3fc1cfc0a34d85c5c6916aabff1f82a	d__Bacteria	Proteobacteria	Gammaproteobacteria	Cellvibrionales	Cellvibrionaceae	Candidatus_Endobugula	0	0	0	0	0	0	0	0	0	0	0	0	0	0	0	0	0	0	0	0	0.0495	0	0	0	0	0.0124	0	0	0	0	0	0	0	0	0
c16638327da053755c9e6f8df7564a01	d__Bacteria	Proteobacteria	Gammaproteobacteria	Cellvibrionales	Cellvibrionaceae	Candidatus_Endobugula	0	0	0	0	0	0	0	0	0	0	0	0	0.0231	0	0	0.0143	0	0	0	0	0	0	0	0	0	0	0	0	0	0	0	0	0	0	0
e417c151046ba195520fed7677425096	d__Bacteria	Proteobacteria	Gammaproteobacteria	Cellvibrionales	Cellvibrionaceae	Candidatus_Endobugula	0	0	0	0	0	0	0	0	0	0.0315	0.0673	0	0.0261	0.4313	0.1363	0	0	0.0526	0.0459	0.089	0	0	0	0	0	0.0495	0	0.0343	0	0.0319	0	0.1256	0.0376	0	0
