## Supplementary Table 2 for "Novel “*Candidatus* Endobugula” hosts and distinct microbiomes in the bryozoans from the White Sea"

### Sheet: Sheet1
	Richness	control	p	Chao1	control	p	Shannon	control	p	Faith's FD	control	p
A. scabra	462	1051	0.0003	474	1081	0.0003	3.85	5.71	0.0001	39.38	68.91	0.0015
	± 156	± 216		± 160	± 228		± 0.8	± 0.6		± 13.3	± 10.8
P. verrucaria	309	266	0.373	317	269	0.321	3.71	4.01	0.373	32.49	24.08	0.218
	± 51	± 92		± 54	± 93		± 0.3	± 0.5		± 10.3	± 9.1
R. bilaminata	640	738	0.373	659	747	0.321	4.48	5.41	0.139	54.98	50.12	0.606
	± 158	± 220		± 152	± 227		± 1.2	± 0.3		± 13	± 9.7
