## Supplementary Table 3 for "Novel “*Candidatus* Endobugula” hosts and distinct microbiomes in the bryozoans from the White Sea"

Species	ASV	Kingdom	Phylum	Class	Order	Family	Genus	log2FC	p_value	FDR_q_value	Direction	BestName
Aquiloniella_scabra	9be493e9aea5ea556ea35a3ff8fc61c8	Bacteria	Proteobacteria	Gammaproteobacteria	Cellvibrionales	Cellvibrionaceae	Candidatus_Endobugula	8.057	4.005e-08	4.667e-05	Enriched in Sample	Genus: Candidatus_Endobugula
Aquiloniella_scabra	417b908efc21728c97947e2319527752	Bacteria	Bacteroidota	Bacteroidia	Flavobacteriales	Flavobacteriaceae	Flavicella	3.812	5.139e-07	0.0004492	Enriched in Sample	Genus: Flavicella
Aquiloniella_scabra	450b0f9dbaf395de258b2b6c62a5f5aa	Bacteria	Proteobacteria	Alphaproteobacteria	NA	NA	NA	4.122	8.127e-05	0.01578	Enriched in Sample	Class: Alphaproteobacteria
Aquiloniella_scabra	9c872286b28ea46be348ce877c3c656d	Bacteria	Proteobacteria	Alphaproteobacteria	Sphingomonadales	Sphingomonadaceae	Sphingorhabdus	3.06	9.160e-05	0.01601	Enriched in Sample	Genus: Sphingorhabdus
Aquiloniella_scabra	87840ae42f96525d12342d1c69d1461c	Bacteria	Proteobacteria	Alphaproteobacteria	Rhodobacterales	Rhodobacteraceae	NA	3.4	1.036e-04	0.01646	Enriched in Sample	Family: Rhodobacteraceae
Patinella_verrucaria	a634a2821a34209d91ff6a23afaf0749	Bacteria	Proteobacteria	Alphaproteobacteria	Rhodobacterales	Rhodobacteraceae	Yoonia-Loktanella	7.303	1.459e-11	9.572e-09	Enriched in Sample	Genus: Yoonia-Loktanella
Patinella_verrucaria	a4dd6d542fe6ec39d993a15f5526adba	Bacteria	Proteobacteria	Alphaproteobacteria	Rhodobacterales	Rhodobacteraceae	Yoonia-Loktanella	1.174	1.575e-10	5.167e-08	Enriched in Sample	Genus: Yoonia-Loktanella
Patinella_verrucaria	04db8fa0f286c42335556af597b5c346	Bacteria	Planctomycetota	Planctomycetes	Planctomycetales	Gimesiaceae	NA	1.154	7.466e-10	1.224e-07	Enriched in Sample	Family: Gimesiaceae
Patinella_verrucaria	db30bfa14b0cd36a31d9d1bd5aae464f	Bacteria	Proteobacteria	Alphaproteobacteria	Rhizobiales	Rhizobiales_Incertae_Sedis	Anderseniella	5.902	3.442e-09	4.516e-07	Enriched in Sample	Genus: Anderseniella
Patinella_verrucaria	1a04461b51bc23b48c24529fbdb95d2b	Bacteria	Proteobacteria	Alphaproteobacteria	Rhodobacterales	Rhodobacteraceae	Sulfitobacter	8.278	4.653e-09	5.087e-07	Enriched in Sample	Genus: Sulfitobacter
Patinella_verrucaria	fe67011d87678cd172e2f7de022b664f	Bacteria	Proteobacteria	Gammaproteobacteria	Diplorickettsiales	Diplorickettsiaceae	NA	1.353	1.453e-07	7.944e-06	Enriched in Sample	Family: Diplorickettsiaceae
Patinella_verrucaria	0f067d3b0fcbcbb517d57a849a9928db	Bacteria	Planctomycetota	Planctomycetes	Pirellulales	Pirellulaceae	NA	1.251	3.009e-07	1.518e-05	Enriched in Sample	Family: Pirellulaceae
Patinella_verrucaria	729833d6acec1576dda09a91d2cb8922	Bacteria	Proteobacteria	Alphaproteobacteria	Rhizobiales	Hyphomicrobiaceae	Filomicrobium	1.276	6.499e-07	2.598e-05	Enriched in Sample	Genus: Filomicrobium
Patinella_verrucaria	be3cb677392518f2eb047d5691a05c87	Bacteria	Planctomycetota	Planctomycetes	Pirellulales	Pirellulaceae	Rubripirellula	1.471	6.732e-07	2.598e-05	Enriched in Sample	Genus: Rubripirellula
Patinella_verrucaria	8c98595b50153db05b95a7c15b260525	Bacteria	Verrucomicrobiota	Verrucomicrobiae	Verrucomicrobiales	Rubritaleaceae	Persicirhabdus	1.509	9.971e-07	3.634e-05	Enriched in Sample	Genus: Persicirhabdus
Patinella_verrucaria	578cabc2ffdc8324871bfe6fcb86c8a9	Bacteria	Planctomycetota	Planctomycetes	Pirellulales	Pirellulaceae	NA	1.488	1.120e-06	3.868e-05	Enriched in Sample	Family: Pirellulaceae
Patinella_verrucaria	9cf24ad9887eff6ca510f3629e38c25a	Bacteria	Planctomycetota	Planctomycetes	Pirellulales	Pirellulaceae	NA	1.268	1.324e-06	4.135e-05	Enriched in Sample	Family: Pirellulaceae
Patinella_verrucaria	9910b78ecfcab8367a1b3ae162fb4cee	Bacteria	Planctomycetota	Planctomycetes	Isosphaerales	Isosphaeraceae	NA	1.619	1.965e-06	5.605e-05	Enriched in Sample	Family: Isosphaeraceae
Patinella_verrucaria	51072144763d6f2480df1cad15babda4	Bacteria	Proteobacteria	Alphaproteobacteria	Rhodobacterales	Rhodobacteraceae	Octadecabacter	1.739	3.773e-06	9.899e-05	Enriched in Sample	Genus: Octadecabacter
Patinella_verrucaria	ac4ac274d280050de041eaa56cbe3c92	Bacteria	Planctomycetota	Planctomycetes	Pirellulales	Pirellulaceae	Blastopirellula	1.74	4.258e-06	0.0001025	Enriched in Sample	Genus: Blastopirellula
Patinella_verrucaria	c3ff5c573fb0e919a4b6e39d5db06dd8	Bacteria	Proteobacteria	Alphaproteobacteria	SAR11_clade	NA	NA	1.757	4.377e-06	0.0001025	Enriched in Sample	Order: SAR11_clade
Patinella_verrucaria	f053778ac11218db2855b879731e41f6	Bacteria	Proteobacteria	Alphaproteobacteria	Rhodobacterales	Rhodobacteraceae	NA	1.37	5.634e-06	0.0001232	Enriched in Sample	Family: Rhodobacteraceae
Patinella_verrucaria	3e654b6a2f5c3f012508e5170d99c6e7	Bacteria	Proteobacteria	Alphaproteobacteria	Rhizobiales	NA	NA	2.88	9.607e-06	0.000191	Enriched in Sample	Order: Rhizobiales
Patinella_verrucaria	a30387bf30a75f6ab45d6e8ba3082804	Bacteria	Proteobacteria	Alphaproteobacteria	NA	NA	NA	5.693	1.303e-05	0.0002423	Enriched in Sample	Class: Alphaproteobacteria
Patinella_verrucaria	2b72428ebbcbfc529a8aecf2ea37157c	Bacteria	Actinobacteriota	Actinobacteria	PeM15	PeM15	PeM15	1.897	1.687e-05	0.0002991	Enriched in Sample	Genus: PeM15
Patinella_verrucaria	c400bb9ef12cb34392453dd557713e2b	Bacteria	Planctomycetota	Planctomycetes	Pirellulales	Pirellulaceae	Blastopirellula	4.246	1.845e-05	0.0003152	Enriched in Sample	Genus: Blastopirellula
Patinella_verrucaria	13bfbe035d4afd772a36eb36a3175948	Bacteria	Cyanobacteria	Cyanobacteriia	Synechococcales	Cyanobiaceae	Synechococcus_CC9902	1.405	2.154e-05	0.0003533	Enriched in Sample	Genus: Synechococcus_CC9902
Patinella_verrucaria	d201cbacd1c567ff782a4fefb0caf09b	Bacteria	Planctomycetota	Planctomycetes	Pirellulales	Pirellulaceae	NA	1.487	2.338e-05	0.0003687	Enriched in Sample	Family: Pirellulaceae
Patinella_verrucaria	dd4288754e567d2598eb7d479a0c1051	Bacteria	Planctomycetota	Planctomycetes	Planctomycetales	Gimesiaceae	Gimesia	1.953	2.361e-05	0.0003687	Enriched in Sample	Genus: Gimesia
Patinella_verrucaria	0cc9c55d721f5f3d43ec8bc2fe132d0e	Bacteria	Proteobacteria	Gammaproteobacteria	Cellvibrionales	Halieaceae	Marimicrobium	3.838	3.654e-05	0.0005575	Enriched in Sample	Genus: Marimicrobium
Patinella_verrucaria	cff90739aec43855cf9b4c0c5a7fb2b1	Eukaryota	NA	NA	NA	NA	NA	1.7	3.934e-05	0.0005865	Enriched in Sample	Kingdom: Eukaryota
Patinella_verrucaria	450b0f9dbaf395de258b2b6c62a5f5aa	Bacteria	Proteobacteria	Alphaproteobacteria	NA	NA	NA	2.328	5.845e-05	0.0008521	Enriched in Sample	Class: Alphaproteobacteria
Patinella_verrucaria	58c4c519152238addd28ad789a0e3adc	Bacteria	Bacteroidota	Bacteroidia	Flavobacteriales	Flavobacteriaceae	NA	3.297	1.031e-04	0.001409	Enriched in Sample	Family: Flavobacteriaceae
Patinella_verrucaria	61ed6ce1622d7abc236fcb34e383b9df	Bacteria	Proteobacteria	Alphaproteobacteria	NA	NA	NA	2.141	1.665e-04	0.002142	Enriched in Sample	Class: Alphaproteobacteria
Patinella_verrucaria	382df3e0baaef58683f1815a6dd0082f	Bacteria	Planctomycetota	Planctomycetes	Isosphaerales	Isosphaeraceae	NA	1.741	2.012e-04	0.00249	Enriched in Sample	Family: Isosphaeraceae
Patinella_verrucaria	8cff7bc3fb5f7586f26e4837583cb108	Bacteria	Proteobacteria	Gammaproteobacteria	Cellvibrionales	Halieaceae	OM60(NOR5)_clade	3.484	2.880e-04	0.003499	Enriched in Sample	Genus: OM60(NOR5)_clade
Patinella_verrucaria	5234d703355574c2c5651a4064ff536f	Bacteria	Proteobacteria	Alphaproteobacteria	Rhodobacterales	Rhodobacteraceae	NA	1.695	4.734e-04	0.005546	Enriched in Sample	Family: Rhodobacteraceae
Patinella_verrucaria	2bbe9ffa11b7f8f8f39949efd572622e	Bacteria	Actinobacteriota	Acidimicrobiia	Microtrichales	Ilumatobacteraceae	Ilumatobacter	4.147	6.895e-04	0.007666	Enriched in Sample	Genus: Ilumatobacter
Patinella_verrucaria	dc0c1382289972508f62c1eb392febda	Bacteria	Proteobacteria	Alphaproteobacteria	NA	NA	NA	3.899	1.207e-03	0.01237	Enriched in Sample	Class: Alphaproteobacteria
Patinella_verrucaria	8bc8a577f444654080e1cbbcbf3624df	Bacteria	Proteobacteria	Gammaproteobacteria	Cellvibrionales	Cellvibrionaceae	NA	1.998	1.339e-03	0.01352	Enriched in Sample	Family: Cellvibrionaceae
Patinella_verrucaria	c0cbc7be02ab7ab71ae694861accc33d	Bacteria	Proteobacteria	Alphaproteobacteria	Rhodobacterales	Rhodobacteraceae	Sulfitobacter	2.055	1.361e-03	0.01352	Enriched in Sample	Genus: Sulfitobacter
Patinella_verrucaria	c30cad9fcfd8f81ab1ad5e4fd7791450	Bacteria	Bacteroidota	Bacteroidia	Cytophagales	Cyclobacteriaceae	NA	3.641	1.850e-03	0.01734	Enriched in Sample	Family: Cyclobacteriaceae
Patinella_verrucaria	c8487b182705eaad35c8578b81969d20	Bacteria	Proteobacteria	Alphaproteobacteria	Rhodobacterales	Rhodobacteraceae	NA	3.331	2.782e-03	0.02401	Enriched in Sample	Family: Rhodobacteraceae
Patinella_verrucaria	46a7475bfbd3a0d1254bcf3bf02c594a	Bacteria	Proteobacteria	Gammaproteobacteria	HOC36	HOC36	HOC36	0.737	3.364e-03	0.02596	Enriched in Sample	Genus: HOC36
Patinella_verrucaria	4d5ea57ba7338b0aca057fb93a24b82b	Bacteria	Planctomycetota	Planctomycetes	Pirellulales	Pirellulaceae	Blastopirellula	0.735	3.354e-03	0.02596	Enriched in Sample	Genus: Blastopirellula
Patinella_verrucaria	5fa1f70939d54c077ed7e04f0e76c3ee	Bacteria	Proteobacteria	Alphaproteobacteria	Rhodobacterales	Rhodobacteraceae	NA	0.691	3.130e-03	0.02596	Enriched in Sample	Family: Rhodobacteraceae
Patinella_verrucaria	de91d86ca4553fad5b571cab4bc0c643	Bacteria	Dependentiae	Babeliae	Babeliales	UBA12409	UBA12409	0.672	3.096e-03	0.02596	Enriched in Sample	Genus: UBA12409
Patinella_verrucaria	1f582b58a39968c91ff3f3c2d6405e01	Bacteria	Verrucomicrobiota	Chlamydiae	Chlamydiales	Simkaniaceae	NA	0.763	3.576e-03	0.02643	Enriched in Sample	Family: Simkaniaceae
Patinella_verrucaria	a46c68ade453c5b8cdc418a30ff62c46	Bacteria	Proteobacteria	Alphaproteobacteria	Sphingomonadales	Sphingomonadaceae	Sphingorhabdus	0.757	3.530e-03	0.02643	Enriched in Sample	Genus: Sphingorhabdus
Patinella_verrucaria	8fc2ef4e56ee8777d7789d081106895a	Bacteria	Bacteroidota	Bacteroidia	Flavobacteriales	Flavobacteriaceae	NS4_marine_group	0.792	3.874e-03	0.02791	Enriched in Sample	Genus: NS4_marine_group
Patinella_verrucaria	acbdfc14c6d9f647954eeab899f2b241	Bacteria	Proteobacteria	Alphaproteobacteria	Reyranellales	Reyranellaceae	Reyranella	0.795	3.914e-03	0.02791	Enriched in Sample	Genus: Reyranella
Patinella_verrucaria	6443898054518f4a3520abd88ae8a640	Bacteria	Actinobacteriota	Actinobacteria	NA	NA	NA	0.804	4.019e-03	0.02835	Enriched in Sample	Class: Actinobacteria
Patinella_verrucaria	1cb3558d8e931cbfe4138dc6111e0892	Bacteria	Planctomycetota	Planctomycetes	Planctomycetales	Rubinisphaeraceae	Fuerstia	0.823	4.251e-03	0.02905	Enriched in Sample	Genus: Fuerstia
Patinella_verrucaria	117e2ebeb25f17a7989fa76a7863d66d	Bacteria	Proteobacteria	Gammaproteobacteria	Arenicellales	Arenicellaceae	Arenicella	0.848	4.599e-03	0.03079	Enriched in Sample	Genus: Arenicella
Patinella_verrucaria	6444657c0f5e7317624f71dc68a429f0	Bacteria	Verrucomicrobiota	Verrucomicrobiae	Verrucomicrobiales	DEV007	DEV007	0.88	5.089e-03	0.03249	Enriched in Sample	Genus: DEV007
Patinella_verrucaria	54b2938845517c66a88daab1b15b06a8	Bacteria	Proteobacteria	Alphaproteobacteria	Rhizobiales	Devosiaceae	NA	4.949	5.361e-03	0.03382	Enriched in Sample	Family: Devosiaceae
Patinella_verrucaria	af0734d13d54fc12a56ffe1cea938f3b	Bacteria	Proteobacteria	Alphaproteobacteria	Parvibaculales	PS1_clade	PS1_clade	1.239	5.525e-03	0.03452	Enriched in Sample	Genus: PS1_clade
Patinella_verrucaria	bbaa49db59da4b9d9c05ca4a337866f3	Bacteria	Proteobacteria	Alphaproteobacteria	Rhodobacterales	Rhodobacteraceae	NA	5.332	6.142e-03	0.03697	Enriched in Sample	Family: Rhodobacteraceae
Patinella_verrucaria	80380f29e51d9ff29653a529d29d3fc4	Bacteria	Proteobacteria	Alphaproteobacteria	Rickettsiales	Rickettsiaceae	Candidatus_Megaira	0.95	6.317e-03	0.03767	Enriched in Sample	Genus: Candidatus_Megaira
Patinella_verrucaria	3f07c5798efd8deb6095045db89ee137	Bacteria	Desulfobacterota	NA	NA	NA	NA	0.958	6.465e-03	0.03821	Enriched in Sample	Phylum: Desulfobacterota
Patinella_verrucaria	68262884f1021c896f8e1bf7348d773c	Bacteria	Bacteroidota	Bacteroidia	Flavobacteriales	Flavobacteriaceae	Flavobacterium	0.977	6.855e-03	0.03902	Enriched in Sample	Genus: Flavobacterium
Patinella_verrucaria	6efcd9846560ff414ec2d5d259c0ec88	Bacteria	Cyanobacteria	Cyanobacteriia	Synechococcales	Cyanobiaceae	Synechococcus_CC9902	0.98	6.901e-03	0.03902	Enriched in Sample	Genus: Synechococcus_CC9902
Patinella_verrucaria	b78e9c4260d66a65c87ac5435c0f8d25	Bacteria	Proteobacteria	Alphaproteobacteria	Rhizobiales	Rhizobiaceae	Pseudahrensia	1.006	7.432e-03	0.04132	Enriched in Sample	Genus: Pseudahrensia
Patinella_verrucaria	1263b941de1a0c2fb61d10f6b7e273da	Bacteria	Bacteroidota	Bacteroidia	Flavobacteriales	Flavobacteriaceae	NA	1.619	7.937e-03	0.04345	Enriched in Sample	Family: Flavobacteriaceae
Patinella_verrucaria	6c04fda77ffab719b8fc0280eee58e6b	Bacteria	Planctomycetota	Planctomycetes	Pirellulales	Pirellulaceae	NA	1.041	8.184e-03	0.04401	Enriched in Sample	Family: Pirellulaceae
Patinella_verrucaria	8cf2d6c9fedeb3cb3dbd20d6d82eabc3	Bacteria	Actinobacteriota	Acidimicrobiia	Microtrichales	Microtrichaceae	Sva0996_marine_group	1.059	8.576e-03	0.04537	Enriched in Sample	Genus: Sva0996_marine_group
Patinella_verrucaria	7de5958338db62682325c264856a10fd	Bacteria	Planctomycetota	OM190	OM190	OM190	OM190	1.082	9.092e-03	0.04734	Enriched in Sample	Genus: OM190
Rhamphostomella_bilaminata	c50b0835bf381d4453071f135ed88b39	Bacteria	Proteobacteria	Gammaproteobacteria	Burkholderiales	Methylophilaceae	Methylotenera	4.146	6.735e-10	3.269e-07	Enriched in Sample	Genus: Methylotenera
Rhamphostomella_bilaminata	e6801e54dd3a2654fc19dab0af47c35c	Bacteria	Proteobacteria	Alphaproteobacteria	Rhizobiales	Rhizobiaceae	NA	4.485	1.587e-09	6.418e-07	Enriched in Sample	Family: Rhizobiaceae
Rhamphostomella_bilaminata	9c872286b28ea46be348ce877c3c656d	Bacteria	Proteobacteria	Alphaproteobacteria	Sphingomonadales	Sphingomonadaceae	Sphingorhabdus	4.485	4.607e-09	1.398e-06	Enriched in Sample	Genus: Sphingorhabdus
Rhamphostomella_bilaminata	10821628e3e458fde4ded1a39c3926af	Bacteria	Verrucomicrobiota	Lentisphaeria	Lentisphaerales	Lentisphaeraceae	Lentisphaera	3.568	8.995e-06	0.0009783	Enriched in Sample	Genus: Lentisphaera
Rhamphostomella_bilaminata	44cc17826fd7cbbd611d6ba70982a3e9	Bacteria	Proteobacteria	Gammaproteobacteria	Cellvibrionales	Cellvibrionaceae	Candidatus_Endobugula	3.645	2.169e-05	0.002081	Enriched in Sample	Genus: Candidatus_Endobugula
Rhamphostomella_bilaminata	36fa32bf1591f6e26e457bdd4c882661	Bacteria	Proteobacteria	Alphaproteobacteria	Sneathiellales	Sneathiellaceae	Sneathiella	3.913	4.347e-05	0.003297	Enriched in Sample	Genus: Sneathiella
Rhamphostomella_bilaminata	450b0f9dbaf395de258b2b6c62a5f5aa	Bacteria	Proteobacteria	Alphaproteobacteria	NA	NA	NA	2.413	1.083e-04	0.007509	Enriched in Sample	Class: Alphaproteobacteria
Rhamphostomella_bilaminata	811b45d386b7b6dd81665a0bac6761d6	Bacteria	Proteobacteria	Gammaproteobacteria	NA	NA	NA	4.845	1.235e-04	0.008049	Enriched in Sample	Class: Gammaproteobacteria
Rhamphostomella_bilaminata	c39fd6fc4661167fed13f8f1f43e9966	Bacteria	Actinobacteriota	Acidimicrobiia	Microtrichales	Microtrichaceae	Sva0996_marine_group	2.491	2.813e-04	0.01552	Enriched in Sample	Genus: Sva0996_marine_group
Rhamphostomella_bilaminata	2d1a60b2982025a0959cff244436778b	Bacteria	Actinobacteriota	Acidimicrobiia	Microtrichales	Microtrichaceae	Sva0996_marine_group	2.374	2.995e-04	0.01615	Enriched in Sample	Genus: Sva0996_marine_group
Rhamphostomella_bilaminata	54bc24af2573a5765ab4ee324d1d63be	Bacteria	Proteobacteria	Alphaproteobacteria	Rhodobacterales	Rhodobacteraceae	NA	2.556	4.746e-04	0.02451	Enriched in Sample	Family: Rhodobacteraceae
Rhamphostomella_bilaminata	2a75921d722ef2e9c11a55f7655f5fb1	Bacteria	Proteobacteria	Gammaproteobacteria	Oceanospirillales	Kangiellaceae	NA	2.215	7.823e-04	0.03797	Enriched in Sample	Family: Kangiellaceae
