## Supplementary Table 4 for "Novel “*Candidatus* Endobugula” hosts and distinct microbiomes in the bryozoans from the White Sea"

Species	ASV	Kingdom	Phylum	Class	Order	Family	Genus	log2FC	p_value	FDR_q_value	Direction	BestName
Aquiloniella_scabra	badeae06f9f02ed7567ab02f37fc1612	Bacteria	Proteobacteria	Gammaproteobacteria	Oceanospirillales	Pseudohongiellaceae	Pseudohongiella	-4.03	1.181e-09	4.129e-06	Enriched in Control	Genus: Pseudohongiella
Aquiloniella_scabra	a7c0e5b81d8f91d217059d6d45bb4a9c	Bacteria	Proteobacteria	Gammaproteobacteria	Steroidobacterales	Woeseiaceae	Woeseia	-3.572	3.234e-08	4.667e-05	Enriched in Control	Genus: Woeseia
Aquiloniella_scabra	d23c235f41d3398df2e2f5edbac63604	Bacteria	Bacteroidota	Bacteroidia	Cytophagales	Cyclobacteriaceae	Fulvivirga	-3.17	2.416e-06	0.001408	Enriched in Control	Genus: Fulvivirga
Aquiloniella_scabra	26b941552eaad9d941eff16910335833	Bacteria	Proteobacteria	Alphaproteobacteria	Rhodobacterales	Rhodobacteraceae	NA	-1.741	3.276e-06	0.001636	Enriched in Control	Family: Rhodobacteraceae
Aquiloniella_scabra	5d0f35ba3e7d0ebce9788d34229f1ade	Bacteria	Proteobacteria	Alphaproteobacteria	Rhodospirillales	Magnetospiraceae	Magnetospira	-3.215	3.858e-06	0.001686	Enriched in Control	Genus: Magnetospira
Aquiloniella_scabra	9879a750c4dcbe94271efc3a64a8dcc6	Bacteria	Proteobacteria	Alphaproteobacteria	Puniceispirillales	NA	NA	-2.108	4.998e-06	0.001942	Enriched in Control	Order: Puniceispirillales
Aquiloniella_scabra	b6b5e5683e22e7ccbc945f50aa1bfb52	Bacteria	Bacteroidota	Bacteroidia	Chitinophagales	Saprospiraceae	NA	-3.838	1.526e-05	0.005334	Enriched in Control	Family: Saprospiraceae
Aquiloniella_scabra	992d4d84004e921e2356b0a17d4a66a8	Bacteria	Planctomycetota	Pla3_lineage	Pla3_lineage	Pla3_lineage	Pla3_lineage	-1.528	2.319e-05	0.006756	Enriched in Control	Genus: Pla3_lineage
Aquiloniella_scabra	a2856ec474695516bcc911974ec23ec6	Bacteria	Verrucomicrobiota	Verrucomicrobiae	Verrucomicrobiales	DEV007	DEV007	-1.675	3.526e-05	0.008218	Enriched in Control	Genus: DEV007
Aquiloniella_scabra	ad7cea3f47c9e64cbe5f5544c27fb1c5	Bacteria	Proteobacteria	Gammaproteobacteria	BD7-8	BD7-8	BD7-8	-2.941	6.509e-05	0.01422	Enriched in Control	Genus: BD7-8
Aquiloniella_scabra	644e54b8ec5af158bba8bd750443f3aa	Bacteria	Proteobacteria	Alphaproteobacteria	Rhodospirillales	NA	NA	-2.686	7.933e-05	0.01578	Enriched in Control	Order: Rhodospirillales
Aquiloniella_scabra	9c7f57129ddb57343abd55a3fa67f442	Bacteria	Actinobacteriota	Acidimicrobiia	Microtrichales	Microtrichaceae	Sva0996_marine_group	-3.356	9.616e-05	0.01601	Enriched in Control	Genus: Sva0996_marine_group
Aquiloniella_scabra	f682ab7ce14f68292ea45a066404b92e	Bacteria	Planctomycetota	Pla3_lineage	Pla3_lineage	Pla3_lineage	Pla3_lineage	-1.856	8.726e-05	0.01601	Enriched in Control	Genus: Pla3_lineage
Aquiloniella_scabra	93b8f4990bcff13031bb21d0feba9ef1	Bacteria	Bacteroidota	Bacteroidia	Cytophagales	Cyclobacteriaceae	NA	-2.759	1.585e-04	0.0241	Enriched in Control	Family: Cyclobacteriaceae
Aquiloniella_scabra	d350ed02e3e8ac5ff62590f2f6fa3906	Bacteria	Proteobacteria	Gammaproteobacteria	Oceanospirillales	Kangiellaceae	NA	-1.756	2.391e-04	0.03343	Enriched in Control	Family: Kangiellaceae
Aquiloniella_scabra	34425b47892462604276847bccc5adeb	Bacteria	Bacteroidota	Bacteroidia	Sphingobacteriales	NS11-12_marine_group	NS11-12_marine_group	-1.544	4.016e-04	0.04819	Enriched in Control	Genus: NS11-12_marine_group
Aquiloniella_scabra	495c1bd1608a1dad54d3e2824ce899ef	Archaea	Crenarchaeota	Nitrososphaeria	Nitrosopumilales	Nitrosopumilaceae	Candidatus_Nitrosopumilus	-2.402	4.273e-04	0.04819	Enriched in Control	Genus: Candidatus_Nitrosopumilus
Aquiloniella_scabra	631e1451e27bd0c65644a3c6d9f7b42c	Bacteria	Proteobacteria	Alphaproteobacteria	Rhodospirillales	Magnetospiraceae	Magnetospira	-2.171	4.114e-04	0.04819	Enriched in Control	Genus: Magnetospira
Aquiloniella_scabra	c99293daaa3f4b14f0ece7cabc5e88fe	Bacteria	Proteobacteria	Gammaproteobacteria	Nitrosococcales	Nitrosococcaceae	Cm1-21	-4.236	4.231e-04	0.04819	Enriched in Control	Genus: Cm1-21
Patinella_verrucaria	fbcc4b1b852cf931033fb27fbc44e355	Bacteria	Bacteroidota	Bacteroidia	Flavobacteriales	Flavobacteriaceae	NA	-5.125	1.413e-07	7.944e-06	Enriched in Control	Family: Flavobacteriaceae
Patinella_verrucaria	1bc7e599ad2dbd3c9e8128114addb62e	Bacteria	Bacteroidota	Bacteroidia	Flavobacteriales	Flavobacteriaceae	Algitalea	-4.844	2.060e-06	5.63e-05	Enriched in Control	Genus: Algitalea
Patinella_verrucaria	c6ee8a2dc2752e9ceca077f36476e467	Bacteria	Proteobacteria	Alphaproteobacteria	Caulobacterales	Hyphomonadaceae	NA	-5.356	4.234e-06	0.0001025	Enriched in Control	Family: Hyphomonadaceae
Patinella_verrucaria	d3411bbafb4f9e5e06853a662b2ef9be	Bacteria	Proteobacteria	Alphaproteobacteria	Caulobacterales	Hyphomonadaceae	Hellea	-7.531	6.524e-06	0.000138	Enriched in Control	Genus: Hellea
Patinella_verrucaria	9596c2bc8e8edf429b2f5527e5647ea5	Bacteria	Proteobacteria	Alphaproteobacteria	Caulobacterales	Parvularculaceae	Amphiplicatus	-5.099	7.533e-06	0.0001544	Enriched in Control	Genus: Amphiplicatus
Patinella_verrucaria	6571c42e7d53e6149821aaea40426d89	Bacteria	Proteobacteria	Gammaproteobacteria	Granulosicoccales	Granulosicoccaceae	Granulosicoccus	-2.241	1.330e-05	0.0002423	Enriched in Control	Genus: Granulosicoccus
Patinella_verrucaria	c635e68d37dc732efc7938b2d5938516	Bacteria	Proteobacteria	Gammaproteobacteria	Cellvibrionales	Cellvibrionaceae	NA	-6.419	8.649e-05	0.001233	Enriched in Control	Family: Cellvibrionaceae
Patinella_verrucaria	6dd9d05b5d7e6b97dc14447e9014958c	Bacteria	NB1-j	NB1-j	NB1-j	NB1-j	NB1-j	-3.537	1.467e-04	0.001924	Enriched in Control	Genus: NB1-j
Patinella_verrucaria	a873093c14011b2af25ae42d32316822	Bacteria	Planctomycetota	Planctomycetes	Pirellulales	Pirellulaceae	Blastopirellula	-4.903	1.790e-04	0.002258	Enriched in Control	Genus: Blastopirellula
Patinella_verrucaria	7d332824708bd7dd7c7bc731d027d0b5	Bacteria	Proteobacteria	Gammaproteobacteria	KI89A_clade	KI89A_clade	KI89A_clade	-2.277	4.922e-04	0.005665	Enriched in Control	Genus: KI89A_clade
Patinella_verrucaria	b98daa18c668f922de33812aade51f0d	Bacteria	Proteobacteria	Gammaproteobacteria	Granulosicoccales	Granulosicoccaceae	Granulosicoccus	-6.819	5.850e-04	0.006616	Enriched in Control	Genus: Granulosicoccus
Patinella_verrucaria	b412ae178d00f4610eb08e2c5f1070e2	Bacteria	Proteobacteria	Alphaproteobacteria	Caulobacterales	Hyphomonadaceae	Litorimonas	-3.057	1.015e-03	0.0111	Enriched in Control	Genus: Litorimonas
Patinella_verrucaria	5b56a9ab5f7005e998ba28fae84d0e2e	Bacteria	Verrucomicrobiota	Verrucomicrobiae	Verrucomicrobiales	DEV007	DEV007	-3.79	1.133e-03	0.01219	Enriched in Control	Genus: DEV007
Patinella_verrucaria	cded164d9fa3074d5c0980e0766a8974	Bacteria	Proteobacteria	Alphaproteobacteria	Rhodobacterales	Rhodobacteraceae	NA	-4.799	1.163e-03	0.0123	Enriched in Control	Family: Rhodobacteraceae
Patinella_verrucaria	baa2303756ad35a4a7942e0e068297c9	Bacteria	Bacteroidota	Bacteroidia	Flavobacteriales	Flavobacteriaceae	Tenacibaculum	-4.28	1.199e-03	0.01237	Enriched in Control	Genus: Tenacibaculum
Patinella_verrucaria	d6fd1639cbb76c7a57dc45b18c9557c2	Bacteria	Proteobacteria	Gammaproteobacteria	Granulosicoccales	Granulosicoccaceae	Granulosicoccus	-3.107	1.443e-03	0.01413	Enriched in Control	Genus: Granulosicoccus
Patinella_verrucaria	66f407a78d0b08c3681c099ab327c567	Bacteria	Proteobacteria	Alphaproteobacteria	Caulobacterales	Hyphomonadaceae	Litorimonas	-2.769	1.513e-03	0.0146	Enriched in Control	Genus: Litorimonas
Patinella_verrucaria	e754a39a858b1a95a88af59002c86f11	Bacteria	Proteobacteria	Alphaproteobacteria	Caulobacterales	Hyphomonadaceae	NA	-2.253	1.573e-03	0.01496	Enriched in Control	Family: Hyphomonadaceae
Patinella_verrucaria	219274e4f902b9dff93071ea70e7b13e	Bacteria	Bacteroidota	Bacteroidia	Flavobacteriales	Flavobacteriaceae	Dokdonia	-3.824	1.945e-03	0.01797	Enriched in Control	Genus: Dokdonia
Patinella_verrucaria	f87bfb253d2783c1b609185e1cf2dc94	Bacteria	Planctomycetota	OM190	OM190	OM190	OM190	-3.054	2.027e-03	0.01847	Enriched in Control	Genus: OM190
Patinella_verrucaria	e37325985104480c096f7fba13267f42	Bacteria	Verrucomicrobiota	Verrucomicrobiae	Verrucomicrobiales	Rubritaleaceae	Roseibacillus	-3.71	2.100e-03	0.01887	Enriched in Control	Genus: Roseibacillus
Patinella_verrucaria	14f87010b759af5eba30b821ec5adbd7	Bacteria	Planctomycetota	Planctomycetes	Pirellulales	Pirellulaceae	Blastopirellula	-5.807	2.740e-03	0.02396	Enriched in Control	Genus: Blastopirellula
Patinella_verrucaria	e86aff9d83cae9a0a12ce9418a82f731	Bacteria	Bacteroidota	Bacteroidia	Flavobacteriales	Cryomorphaceae	NS10_marine_group	-2.836	4.159e-03	0.02872	Enriched in Control	Genus: NS10_marine_group
Patinella_verrucaria	577ab2fd63927a467fc472aa93939c74	Bacteria	Proteobacteria	Alphaproteobacteria	Caulobacterales	Hyphomonadaceae	Hellea	-3.14	4.571e-03	0.03079	Enriched in Control	Genus: Hellea
Patinella_verrucaria	2961c3455232ab30a84561187990fda7	Bacteria	Proteobacteria	Alphaproteobacteria	Caulobacterales	Hyphomonadaceae	NA	-2.949	4.894e-03	0.0321	Enriched in Control	Family: Hyphomonadaceae
Patinella_verrucaria	5542f4f8f93034de29ef108852750947	Bacteria	Planctomycetota	Planctomycetes	Pirellulales	Pirellulaceae	Blastopirellula	-4.492	5.848e-03	0.03619	Enriched in Control	Genus: Blastopirellula
Rhamphostomella_bilaminata	ed962067f3d3472675d24f92d6dda3b0	Bacteria	Proteobacteria	Gammaproteobacteria	Alteromonadales	Colwelliaceae	Colwellia	-6.213	2.870e-13	6.965e-10	Enriched in Control	Genus: Colwellia
Rhamphostomella_bilaminata	06dbffb3667d421322f3cdc067c1bb95	Bacteria	Proteobacteria	Gammaproteobacteria	Alteromonadales	Colwelliaceae	Colwellia	-6.48	1.389e-10	8.428e-08	Enriched in Control	Genus: Colwellia
Rhamphostomella_bilaminata	0f46c35d6629feaffa5e8f4b256e255b	Bacteria	Bacteroidota	Bacteroidia	Flavobacteriales	Flavobacteriaceae	NS3a_marine_group	-4.85	7.250e-11	8.428e-08	Enriched in Control	Genus: NS3a_marine_group
Rhamphostomella_bilaminata	1d52609177ce303a019c3ee3f9142239	Bacteria	Proteobacteria	Gammaproteobacteria	Alteromonadales	Colwelliaceae	Colwellia	-4.378	1.288e-10	8.428e-08	Enriched in Control	Genus: Colwellia
Rhamphostomella_bilaminata	01b65b807c4e7fdf80dc247b058c652b	Bacteria	Proteobacteria	Gammaproteobacteria	Alteromonadales	Colwelliaceae	NA	-4.229	3.593e-09	1.246e-06	Enriched in Control	Family: Colwelliaceae
Rhamphostomella_bilaminata	e3bd4c321c5364d01871ebb503a1dc7e	Bacteria	Proteobacteria	Gammaproteobacteria	Alteromonadales	Colwelliaceae	Colwellia	-4.516	1.647e-08	3.997e-06	Enriched in Control	Genus: Colwellia
Rhamphostomella_bilaminata	2b6e42bf9200244b950fdda2491dd4ca	Bacteria	Proteobacteria	Gammaproteobacteria	Alteromonadales	Colwelliaceae	Colwellia	-2.924	3.347e-07	6.769e-05	Enriched in Control	Genus: Colwellia
Rhamphostomella_bilaminata	f690e76a3de3a7b1cd99d01daef0d027	Bacteria	Bacteroidota	Bacteroidia	Cytophagales	Cyclobacteriaceae	Reichenbachiella	-2.906	4.951e-07	9.244e-05	Enriched in Control	Genus: Reichenbachiella
Rhamphostomella_bilaminata	11b7c459db9e25981b9e929a8098b1d9	Bacteria	Bacteroidota	Bacteroidia	Flavobacteriales	Flavobacteriaceae	NA	-2.483	5.777e-07	0.0001002	Enriched in Control	Family: Flavobacteriaceae
Rhamphostomella_bilaminata	2c674dd5dcc493fc0bad82c12f46397e	Bacteria	Proteobacteria	Alphaproteobacteria	SAR11_clade	Clade_I	Clade_Ia	-1.837	1.151e-06	0.0001745	Enriched in Control	Genus: Clade_Ia
Rhamphostomella_bilaminata	dc186c356120425c8b044a49772944c6	Bacteria	Proteobacteria	Gammaproteobacteria	MBAE14	MBAE14	MBAE14	-3.723	1.103e-06	0.0001745	Enriched in Control	Genus: MBAE14
Rhamphostomella_bilaminata	0ba0d4c5a289facc80e0e481377a9e18	Bacteria	Proteobacteria	Alphaproteobacteria	Rhizobiales	Rhizobiaceae	Mesorhizobium	-2.629	1.453e-06	0.0001871	Enriched in Control	Genus: Mesorhizobium
Rhamphostomella_bilaminata	3c0deb5ca627c2080a4a80c7d89c6096	Bacteria	Bacteroidota	Bacteroidia	Flavobacteriales	Cryomorphaceae	Vicingus	-2.417	1.361e-06	0.0001871	Enriched in Control	Genus: Vicingus
Rhamphostomella_bilaminata	dee7e9e6328e4af5e481f88a1f796b2a	Bacteria	Proteobacteria	Alphaproteobacteria	Acetobacterales	Acetobacteraceae	Endobacter	-3.143	3.629e-06	0.0004403	Enriched in Control	Genus: Endobacter
Rhamphostomella_bilaminata	7d372fe772be67fbd518123f6300b372	Bacteria	Proteobacteria	Gammaproteobacteria	Nitrosococcales	Methylophagaceae	NA	-3.492	5.103e-06	0.0005898	Enriched in Control	Family: Methylophagaceae
Rhamphostomella_bilaminata	b5cd41c77bc4eb8356b15ed52bb1cf5d	Bacteria	Proteobacteria	Gammaproteobacteria	Alteromonadales	Colwelliaceae	Colwellia	-3.26	1.104e-05	0.001116	Enriched in Control	Genus: Colwellia
Rhamphostomella_bilaminata	cf2752910266aa9986d441f815389f2c	Bacteria	Proteobacteria	Gammaproteobacteria	Alteromonadales	Psychromonadaceae	Psychromonas	-3.862	2.230e-05	0.002081	Enriched in Control	Genus: Psychromonas
Rhamphostomella_bilaminata	f7460ef647b461ee5ad49fbeb5705652	Bacteria	Proteobacteria	Gammaproteobacteria	Alteromonadales	Colwelliaceae	Colwellia	-3.7	2.519e-05	0.002264	Enriched in Control	Genus: Colwellia
Rhamphostomella_bilaminata	f716fb59c9bee1b0c02ad64865f0de70	Bacteria	Proteobacteria	Gammaproteobacteria	Arenicellales	Arenicellaceae	HTCC5015	-3.097	2.950e-05	0.002557	Enriched in Control	Genus: HTCC5015
Rhamphostomella_bilaminata	d9f3cd010e62ed14267428e00eb063af	Bacteria	Proteobacteria	Gammaproteobacteria	Alteromonadales	Colwelliaceae	Colwellia	-1.802	3.433e-05	0.002777	Enriched in Control	Genus: Colwellia
Rhamphostomella_bilaminata	4bdc1afca33aabf7e6ffccfb3989baba	Bacteria	Bacteroidota	Bacteroidia	Flavobacteriales	Crocinitomicaceae	Salinirepens	-3.023	6.033e-05	0.004437	Enriched in Control	Genus: Salinirepens
Rhamphostomella_bilaminata	d3a60d931aed828666a7818a3da0ee38	Bacteria	Bacteroidota	Bacteroidia	Flavobacteriales	Flavobacteriaceae	Pseudofulvibacter	-2.516	7.471e-05	0.005333	Enriched in Control	Genus: Pseudofulvibacter
Rhamphostomella_bilaminata	29d249d9deca741ac3ed4eea1e7819ff	Bacteria	Proteobacteria	Gammaproteobacteria	SAR86_clade	SAR86_clade	SAR86_clade	-1.478	1.260e-04	0.008049	Enriched in Control	Genus: SAR86_clade
Rhamphostomella_bilaminata	9695ab42557ea68383a7fa889b522976	Bacteria	Proteobacteria	Gammaproteobacteria	Cellvibrionales	Cellvibrionaceae	NA	-1.936	2.314e-04	0.01306	Enriched in Control	Family: Cellvibrionaceae
Rhamphostomella_bilaminata	c8487b182705eaad35c8578b81969d20	Bacteria	Proteobacteria	Alphaproteobacteria	Rhodobacterales	Rhodobacteraceae	NA	-2.157	3.954e-04	0.02086	Enriched in Control	Family: Rhodobacteraceae
Rhamphostomella_bilaminata	93e881f05978d18bc8c18f476ac8dd3a	Bacteria	Proteobacteria	Gammaproteobacteria	Alteromonadales	Colwelliaceae	Thalassotalea	-3.407	5.105e-04	0.02581	Enriched in Control	Genus: Thalassotalea
Rhamphostomella_bilaminata	a630681ba72a80c92a426efb3e574ab2	Bacteria	Bacteroidota	Bacteroidia	Flavobacteriales	Flavobacteriaceae	NA	-2.019	5.724e-04	0.02835	Enriched in Control	Family: Flavobacteriaceae
Rhamphostomella_bilaminata	041792056bd7be0d5d925d8a6546e833	Archaea	Crenarchaeota	Nitrososphaeria	Nitrosopumilales	Nitrosopumilaceae	Candidatus_Nitrosopumilus	-2.671	9.231e-04	0.04308	Enriched in Control	Genus: Candidatus_Nitrosopumilus
Rhamphostomella_bilaminata	6052c6018dc1a0fb3bccec096b0d74b8	Bacteria	Proteobacteria	Gammaproteobacteria	Alteromonadales	Colwelliaceae	Thalassotalea	-2.835	9.164e-04	0.04308	Enriched in Control	Genus: Thalassotalea
Rhamphostomella_bilaminata	90d45b2e65bd23f17189e9455878f884	Bacteria	Proteobacteria	Gammaproteobacteria	Oceanospirillales	Saccharospirillaceae	Reinekea	-1.315	1.049e-03	0.04719	Enriched in Control	Genus: Reinekea
Rhamphostomella_bilaminata	b5de712b93a82e4723968c0839061699	Bacteria	Bacteroidota	Bacteroidia	Cytophagales	Cyclobacteriaceae	Ekhidna	-2.354	1.050e-03	0.04719	Enriched in Control	Genus: Ekhidna
Rhamphostomella_bilaminata	4c5d68fe9f0b36f32638abc717a65ad3	Bacteria	Proteobacteria	Gammaproteobacteria	JTB23	JTB23	JTB23	-3.043	1.119e-03	0.04851	Enriched in Control	Genus: JTB23
